# Mapping RNA splicing variations in clinically-accessible and non-accessible tissues to facilitate Mendelian disease diagnosis using RNA-seq

**DOI:** 10.1101/727586

**Authors:** Joseph K Aicher, Paul Jewell, Jorge Vaquero-Garcia, Yoseph Barash, Elizabeth J Bhoj

## Abstract

**Purpose:** RNA-seq is a promising approach to improve diagnoses by detecting pathogenic aberrations in RNA splicing that are missed by DNA sequencing. RNA-seq is typically performed on clinically-accessible tissues (CATs) from blood and skin. RNA tissue-specificity makes it difficult to identify aberrations in relevant but non-accessible tissues (non-CATs). We determined how RNA-seq from CATs represent splicing in and across genes and non-CATs.

**Methods:** We quantified RNA splicing in 801 RNA-seq samples from 56 different adult and fetal tissues from GTEx and ArrayExpress. We identified genes and splicing events in each non-CAT and determined when RNA-seq in each CAT would inadequately represent them. We developed an online resource, MAJIQ-CAT, for exploring our analysis for specific genes and tissues.

**Results:** In non-CATs, 39.7% of genes have splicing that is inadequately represented by at least one CAT. 6.2% of genes have splicing inadequately represented by all CATs. A majority (52.8%) of inadequately represented genes are lowly expressed in CATs (TPM < 1), but 6.2% are inadequately represented despite being well expressed (TPM > 10).

**Conclusion:** Many splicing events in non-CATs are inadequately evaluated using RNA-seq from CATs. MAJIQ-CAT allows users to explore which accessible tissues, if any, best represent splicing in genes and tissues of interest.
