## Supplemental Figures and Tables for "Mapping RNA splicing variations in clinically-accessible and non-accessible tissues to facilitate Mendelian disease diagnosis using RNA-seq": supplemental_tables.xlsx

### Sheet: Key
Supplemental Tables for "Mapping RNA splicing variations in clinically-accessible and non-accessible tissues to facilitate Mendelian disease diagnosis using RNA-seq"
Table	Description
S1	Software and annotation database versions and parameters used
S2	Links to source code and online resource
S3	RNA-seq samples selected for analysis
S4	Junctions/retained introns with consistent splicing (schema)
S5	Inadequately-represented junctions/retained introns (schema)

### Sheet: S1 - Software and resources
Table S1: Software and annotation database versions and parameters used
Name	Version	Details
SRA Tools	2.9.6	prefetch, fasterq-dump
TrimGalore	0.4.5 (snakemake-wrappers 0.34.0)	--stringency 5 --length 35 --quality 20
STAR	2.5.3a	With Ensembl v94 GTF and primary assembly (see below)
		(index) --sjdbOverhang 150
		(align) --twopassMode Basic --alignSJoverhangMin 8
SAMtools	1.6 (snakemake-wrappers 0.34.0)	subcommands: sort, index
Salmon	0.13.1	salmon quant (defaults)
MAJIQ	2.1	majiq build:
		- max_readlen=152
		- min-experiments=0.5
		- simplify=0.01
		- min-denovo=5
		- min-intronic-cov=0.01
		- minreads=3
		- minpos=2
		- irnbins=0.5
		- dump-constitutive
		- Ensembl v94 GFF3 (see below)
		majiq psi:
		- min_experiments=0.5
		- minreads=10
		- minpos=3
Python	3.7	See analysis code for specific packages and custom scripts
R	3.6.0	See analysis code for specific packages and custom scripts
Ensembl	GRCh38 v94	Primary assembly: ftp://ftp.ensembl.org/pub/release-94/fasta/homo_sapiens/dna/Homo_sapiens.GRCh38.dna.primary_assembly.fa.gz
		GTF: ftp://ftp.ensembl.org/pub/release-94/gtf/homo_sapiens/Homo_sapiens.GRCh38.94.gtf.gz
		GFF3: ftp://ftp.ensembl.org/pub/release-94/gff3/homo_sapiens/Homo_sapiens.GRCh38.94.gff3.gz
		Transcriptome: generated from primary assembly and GTF using `gffread -g {primary_assembly} {gtf}` (`gffread` from Cufflinks v2.2.1)
ClinVar	Downloaded 2019-05-02	Gene/condition table downloaded from ftp://ftp.ncbi.nlm.nih.gov/pub/clinvar/gene_condition_source_id -o clinvar_gene_diseases.txt (table used included in git repository)
HGMD	2018.3	Disease-annotated genes inferred from genes with at least one variant annotated as “DM”

### Sheet: S2 - Links
Table S2: Links to source code and online resource
Name	URL	Description
CAT-analysis	(Available upon publication)	Analysis workflow for clinically-accessible tissues
MAJIQ	majiq.biociphers.org	MAJIQ/VOILA for splicing detection/quantification/visualization
MAJIQ-CAT	tools.biociphers.org/majiq-cat	Online portal to interact with analysis

### Sheet: S3 - Selected samples
Table S3: RNA-seq samples selected for analysis
dataset	tissue	sample_accession
E-MTAB-7031	Heart - Fetal	ERR2704712
E-MTAB-7031	Heart - Fetal	ERR2704713
E-MTAB-7031	Heart - Fetal	ERR2704714
E-MTAB-7031	Heart - Fetal	ERR2704715
E-MTAB-7031	Heart - Fetal	ERR2704716
E-MTAB-7031	Heart - Fetal	ERR2704717
E-MTAB-7031	Heart - Fetal	ERR2704718
E-MTAB-7031	Heart - Fetal	ERR2704719
E-MTAB-7031	Heart - Fetal	ERR2704720
GTEx	Adipose - Subcutaneous	SRR1319731
GTEx	Adipose - Subcutaneous	SRR1327834
GTEx	Adipose - Subcutaneous	SRR1351347
GTEx	Adipose - Subcutaneous	SRR1353309
GTEx	Adipose - Subcutaneous	SRR1380764
GTEx	Adipose - Subcutaneous	SRR1399797
GTEx	Adipose - Subcutaneous	SRR1409854
GTEx	Adipose - Subcutaneous	SRR1456881
GTEx	Adipose - Subcutaneous	SRR1465001
GTEx	Adipose - Subcutaneous	SRR613550
GTEx	Adipose - Subcutaneous	SRR613855
GTEx	Adipose - Subcutaneous	SRR658941
GTEx	Adipose - Subcutaneous	SRR665357
GTEx	Adipose - Subcutaneous	SRR665586
GTEx	Adipose - Subcutaneous	SRR809161
GTEx	Adipose - Visceral (Omentum)	SRR1070713
GTEx	Adipose - Visceral (Omentum)	SRR1089619
GTEx	Adipose - Visceral (Omentum)	SRR1309032
GTEx	Adipose - Visceral (Omentum)	SRR1333395
GTEx	Adipose - Visceral (Omentum)	SRR1370551
GTEx	Adipose - Visceral (Omentum)	SRR1432186
GTEx	Adipose - Visceral (Omentum)	SRR1432611
GTEx	Adipose - Visceral (Omentum)	SRR1432629
GTEx	Adipose - Visceral (Omentum)	SRR1440898
GTEx	Adipose - Visceral (Omentum)	SRR1469124
GTEx	Adipose - Visceral (Omentum)	SRR1476525
GTEx	Adipose - Visceral (Omentum)	SRR1480854
GTEx	Adipose - Visceral (Omentum)	SRR1486195
GTEx	Adipose - Visceral (Omentum)	SRR661699
GTEx	Adipose - Visceral (Omentum)	SRR811748
GTEx	Adrenal Gland	SRR1073365
GTEx	Adrenal Gland	SRR1100848
GTEx	Adrenal Gland	SRR1101566
GTEx	Adrenal Gland	SRR1309141
GTEx	Adrenal Gland	SRR1320536
GTEx	Adrenal Gland	SRR1327723
GTEx	Adrenal Gland	SRR1357064
GTEx	Adrenal Gland	SRR1359080
GTEx	Adrenal Gland	SRR1366873
GTEx	Adrenal Gland	SRR1377905
GTEx	Adrenal Gland	SRR1380293
GTEx	Adrenal Gland	SRR1399335
GTEx	Adrenal Gland	SRR1432719
GTEx	Adrenal Gland	SRR808862
GTEx	Adrenal Gland	SRR810129
GTEx	Artery - Aorta	SRR1072078
GTEx	Artery - Aorta	SRR1078586
GTEx	Artery - Aorta	SRR1083286
GTEx	Artery - Aorta	SRR1088217
GTEx	Artery - Aorta	SRR1092112
GTEx	Artery - Aorta	SRR1095840
GTEx	Artery - Aorta	SRR1101591
GTEx	Artery - Aorta	SRR1338789
GTEx	Artery - Aorta	SRR1367807
GTEx	Artery - Aorta	SRR1387155
GTEx	Artery - Aorta	SRR1389108
GTEx	Artery - Aorta	SRR1431326
GTEx	Artery - Aorta	SRR1471672
GTEx	Artery - Aorta	SRR1474577
GTEx	Artery - Aorta	SRR818999
GTEx	Artery - Coronary	SRR1068832
GTEx	Artery - Coronary	SRR1072948
GTEx	Artery - Coronary	SRR1076916
GTEx	Artery - Coronary	SRR1079404
GTEx	Artery - Coronary	SRR1079502
GTEx	Artery - Coronary	SRR1095985
GTEx	Artery - Coronary	SRR1098405
GTEx	Artery - Coronary	SRR1351521
GTEx	Artery - Coronary	SRR1392593
GTEx	Artery - Coronary	SRR1403980
GTEx	Artery - Coronary	SRR1414079
GTEx	Artery - Coronary	SRR1415487
GTEx	Artery - Coronary	SRR1464517
GTEx	Artery - Coronary	SRR1468469
GTEx	Artery - Coronary	SRR1480501
GTEx	Artery - Tibial	SRR1078903
GTEx	Artery - Tibial	SRR1090217
GTEx	Artery - Tibial	SRR1311666
GTEx	Artery - Tibial	SRR1350813
GTEx	Artery - Tibial	SRR1406026
GTEx	Artery - Tibial	SRR1415153
GTEx	Artery - Tibial	SRR1454761
GTEx	Artery - Tibial	SRR1469321
GTEx	Artery - Tibial	SRR1479014
GTEx	Artery - Tibial	SRR1490447
GTEx	Artery - Tibial	SRR1498395
GTEx	Artery - Tibial	SRR614719
GTEx	Artery - Tibial	SRR659389
GTEx	Artery - Tibial	SRR809698
GTEx	Artery - Tibial	SRR813315
GTEx	Bladder	SRR1071717
GTEx	Bladder	SRR1079830
GTEx	Bladder	SRR1081765
GTEx	Bladder	SRR1086236
GTEx	Bladder	SRR1092208
GTEx	Bladder	SRR1093930
GTEx	Bladder	SRR1097296
GTEx	Bladder	SRR1099957
GTEx	Bladder	SRR1120296
GTEx	Brain - Amygdala	SRR1085015
GTEx	Brain - Amygdala	SRR1339740
GTEx	Brain - Amygdala	SRR1421093
GTEx	Brain - Amygdala	SRR1430288
GTEx	Brain - Amygdala	SRR1446287
GTEx	Brain - Amygdala	SRR1456294
GTEx	Brain - Amygdala	SRR1459423
GTEx	Brain - Amygdala	SRR1473936
GTEx	Brain - Amygdala	SRR1485652
GTEx	Brain - Amygdala	SRR1487825
GTEx	Brain - Amygdala	SRR598124
GTEx	Brain - Amygdala	SRR607478
GTEx	Brain - Amygdala	SRR614647
GTEx	Brain - Amygdala	SRR655435
GTEx	Brain - Amygdala	SRR660330
GTEx	Brain - Anterior cingulate cortex (BA24)	SRR1311086
GTEx	Brain - Anterior cingulate cortex (BA24)	SRR1336292
GTEx	Brain - Anterior cingulate cortex (BA24)	SRR1350456
GTEx	Brain - Anterior cingulate cortex (BA24)	SRR1355040
GTEx	Brain - Anterior cingulate cortex (BA24)	SRR1360104
GTEx	Brain - Anterior cingulate cortex (BA24)	SRR1381889
GTEx	Brain - Anterior cingulate cortex (BA24)	SRR1405485
GTEx	Brain - Anterior cingulate cortex (BA24)	SRR1433431
GTEx	Brain - Anterior cingulate cortex (BA24)	SRR1436394
GTEx	Brain - Anterior cingulate cortex (BA24)	SRR1452379
GTEx	Brain - Anterior cingulate cortex (BA24)	SRR1453145
GTEx	Brain - Anterior cingulate cortex (BA24)	SRR1471350
GTEx	Brain - Anterior cingulate cortex (BA24)	SRR1474509
GTEx	Brain - Anterior cingulate cortex (BA24)	SRR658129
GTEx	Brain - Anterior cingulate cortex (BA24)	SRR659602
GTEx	Brain - Caudate (basal ganglia)	SRR1072178
GTEx	Brain - Caudate (basal ganglia)	SRR1329761
GTEx	Brain - Caudate (basal ganglia)	SRR1330699
GTEx	Brain - Caudate (basal ganglia)	SRR1358183
GTEx	Brain - Caudate (basal ganglia)	SRR1361757
GTEx	Brain - Caudate (basal ganglia)	SRR1403222
GTEx	Brain - Caudate (basal ganglia)	SRR1434138
GTEx	Brain - Caudate (basal ganglia)	SRR1443201
GTEx	Brain - Caudate (basal ganglia)	SRR1444932
GTEx	Brain - Caudate (basal ganglia)	SRR1486626
GTEx	Brain - Caudate (basal ganglia)	SRR1486863
GTEx	Brain - Caudate (basal ganglia)	SRR598428
GTEx	Brain - Caudate (basal ganglia)	SRR656552
GTEx	Brain - Caudate (basal ganglia)	SRR818396
GTEx	Brain - Caudate (basal ganglia)	SRR820292
GTEx	Brain - Cerebellar Hemisphere	SRR1100872
GTEx	Brain - Cerebellar Hemisphere	SRR1315842
GTEx	Brain - Cerebellar Hemisphere	SRR1316874
GTEx	Brain - Cerebellar Hemisphere	SRR1317808
GTEx	Brain - Cerebellar Hemisphere	SRR1351325
GTEx	Brain - Cerebellar Hemisphere	SRR1393553
GTEx	Brain - Cerebellar Hemisphere	SRR1397266
GTEx	Brain - Cerebellar Hemisphere	SRR1402473
GTEx	Brain - Cerebellar Hemisphere	SRR1402513
GTEx	Brain - Cerebellar Hemisphere	SRR1432321
GTEx	Brain - Cerebellar Hemisphere	SRR1460170
GTEx	Brain - Cerebellar Hemisphere	SRR1477773
GTEx	Brain - Cerebellar Hemisphere	SRR1498702
GTEx	Brain - Cerebellar Hemisphere	SRR661290
GTEx	Brain - Cerebellar Hemisphere	SRR662570
GTEx	Brain - Cerebellum	SRR1335377
GTEx	Brain - Cerebellum	SRR1362183
GTEx	Brain - Cerebellum	SRR1377984
GTEx	Brain - Cerebellum	SRR1388504
GTEx	Brain - Cerebellum	SRR1399904
GTEx	Brain - Cerebellum	SRR1401552
GTEx	Brain - Cerebellum	SRR1441224
GTEx	Brain - Cerebellum	SRR1456514
GTEx	Brain - Cerebellum	SRR1472193
GTEx	Brain - Cerebellum	SRR1479239
GTEx	Brain - Cerebellum	SRR601098
GTEx	Brain - Cerebellum	SRR613747
GTEx	Brain - Cerebellum	SRR657997
GTEx	Brain - Cerebellum	SRR663453
GTEx	Brain - Cerebellum	SRR807657
GTEx	Brain - Cortex	SRR1311400
GTEx	Brain - Cortex	SRR1328487
GTEx	Brain - Cortex	SRR1335400
GTEx	Brain - Cortex	SRR1337564
GTEx	Brain - Cortex	SRR1339651
GTEx	Brain - Cortex	SRR1341277
GTEx	Brain - Cortex	SRR1353176
GTEx	Brain - Cortex	SRR1391922
GTEx	Brain - Cortex	SRR1404640
GTEx	Brain - Cortex	SRR1466993
GTEx	Brain - Cortex	SRR1489502
GTEx	Brain - Cortex	SRR1498861
GTEx	Brain - Cortex	SRR604026
GTEx	Brain - Cortex	SRR660933
GTEx	Brain - Cortex	SRR664854
GTEx	Brain - Frontal Cortex (BA9)	SRR1328895
GTEx	Brain - Frontal Cortex (BA9)	SRR1333741
GTEx	Brain - Frontal Cortex (BA9)	SRR1337098
GTEx	Brain - Frontal Cortex (BA9)	SRR1341365
GTEx	Brain - Frontal Cortex (BA9)	SRR1356444
GTEx	Brain - Frontal Cortex (BA9)	SRR1356619
GTEx	Brain - Frontal Cortex (BA9)	SRR1368772
GTEx	Brain - Frontal Cortex (BA9)	SRR1389979
GTEx	Brain - Frontal Cortex (BA9)	SRR1418127
GTEx	Brain - Frontal Cortex (BA9)	SRR1434526
GTEx	Brain - Frontal Cortex (BA9)	SRR1454803
GTEx	Brain - Frontal Cortex (BA9)	SRR1468514
GTEx	Brain - Frontal Cortex (BA9)	SRR1471943
GTEx	Brain - Frontal Cortex (BA9)	SRR1474553
GTEx	Brain - Frontal Cortex (BA9)	SRR661349
GTEx	Brain - Hippocampus	SRR1323196
GTEx	Brain - Hippocampus	SRR1349013
GTEx	Brain - Hippocampus	SRR1362888
GTEx	Brain - Hippocampus	SRR1370797
GTEx	Brain - Hippocampus	SRR1389218
GTEx	Brain - Hippocampus	SRR1430972
GTEx	Brain - Hippocampus	SRR1432067
GTEx	Brain - Hippocampus	SRR1440356
GTEx	Brain - Hippocampus	SRR1458134
GTEx	Brain - Hippocampus	SRR1475386
GTEx	Brain - Hippocampus	SRR1489971
GTEx	Brain - Hippocampus	SRR613735
GTEx	Brain - Hippocampus	SRR659673
GTEx	Brain - Hippocampus	SRR661779
GTEx	Brain - Hippocampus	SRR819370
GTEx	Brain - Hypothalamus	SRR1320342
GTEx	Brain - Hypothalamus	SRR1394566
GTEx	Brain - Hypothalamus	SRR1416410
GTEx	Brain - Hypothalamus	SRR1431183
GTEx	Brain - Hypothalamus	SRR1443713
GTEx	Brain - Hypothalamus	SRR1446892
GTEx	Brain - Hypothalamus	SRR1468574
GTEx	Brain - Hypothalamus	SRR1468974
GTEx	Brain - Hypothalamus	SRR1471773
GTEx	Brain - Hypothalamus	SRR598862
GTEx	Brain - Hypothalamus	SRR604318
GTEx	Brain - Hypothalamus	SRR608574
GTEx	Brain - Hypothalamus	SRR613354
GTEx	Brain - Hypothalamus	SRR614443
GTEx	Brain - Hypothalamus	SRR661179
GTEx	Brain - Nucleus accumbens (basal ganglia)	SRR1087031
GTEx	Brain - Nucleus accumbens (basal ganglia)	SRR1329885
GTEx	Brain - Nucleus accumbens (basal ganglia)	SRR1340700
GTEx	Brain - Nucleus accumbens (basal ganglia)	SRR1359192
GTEx	Brain - Nucleus accumbens (basal ganglia)	SRR1383831
GTEx	Brain - Nucleus accumbens (basal ganglia)	SRR1387945
GTEx	Brain - Nucleus accumbens (basal ganglia)	SRR1400997
GTEx	Brain - Nucleus accumbens (basal ganglia)	SRR1443895
GTEx	Brain - Nucleus accumbens (basal ganglia)	SRR1445532
GTEx	Brain - Nucleus accumbens (basal ganglia)	SRR1465114
GTEx	Brain - Nucleus accumbens (basal ganglia)	SRR1474065
GTEx	Brain - Nucleus accumbens (basal ganglia)	SRR1490465
GTEx	Brain - Nucleus accumbens (basal ganglia)	SRR598253
GTEx	Brain - Nucleus accumbens (basal ganglia)	SRR655134
GTEx	Brain - Nucleus accumbens (basal ganglia)	SRR820157
GTEx	Brain - Putamen (basal ganglia)	SRR1321462
GTEx	Brain - Putamen (basal ganglia)	SRR1334741
GTEx	Brain - Putamen (basal ganglia)	SRR1337074
GTEx	Brain - Putamen (basal ganglia)	SRR1341008
GTEx	Brain - Putamen (basal ganglia)	SRR1366961
GTEx	Brain - Putamen (basal ganglia)	SRR1374115
GTEx	Brain - Putamen (basal ganglia)	SRR1391598
GTEx	Brain - Putamen (basal ganglia)	SRR1458044
GTEx	Brain - Putamen (basal ganglia)	SRR1466975
GTEx	Brain - Putamen (basal ganglia)	SRR1467011
GTEx	Brain - Putamen (basal ganglia)	SRR1472301
GTEx	Brain - Putamen (basal ganglia)	SRR1472663
GTEx	Brain - Putamen (basal ganglia)	SRR1474684
GTEx	Brain - Putamen (basal ganglia)	SRR1475022
GTEx	Brain - Putamen (basal ganglia)	SRR614515
GTEx	Brain - Spinal cord (cervical c-1)	SRR1321966
GTEx	Brain - Spinal cord (cervical c-1)	SRR1325401
GTEx	Brain - Spinal cord (cervical c-1)	SRR1340133
GTEx	Brain - Spinal cord (cervical c-1)	SRR1363992
GTEx	Brain - Spinal cord (cervical c-1)	SRR1369219
GTEx	Brain - Spinal cord (cervical c-1)	SRR1402840
GTEx	Brain - Spinal cord (cervical c-1)	SRR1413768
GTEx	Brain - Spinal cord (cervical c-1)	SRR1421375
GTEx	Brain - Spinal cord (cervical c-1)	SRR1470212
GTEx	Brain - Spinal cord (cervical c-1)	SRR1486304
GTEx	Brain - Spinal cord (cervical c-1)	SRR1488538
GTEx	Brain - Spinal cord (cervical c-1)	SRR602871
GTEx	Brain - Spinal cord (cervical c-1)	SRR655146
GTEx	Brain - Spinal cord (cervical c-1)	SRR660661
GTEx	Brain - Spinal cord (cervical c-1)	SRR817880
GTEx	Brain - Substantia nigra	SRR1315145
GTEx	Brain - Substantia nigra	SRR1359673
GTEx	Brain - Substantia nigra	SRR1374414
GTEx	Brain - Substantia nigra	SRR1430884
GTEx	Brain - Substantia nigra	SRR1454950
GTEx	Brain - Substantia nigra	SRR1458180
GTEx	Brain - Substantia nigra	SRR1475675
GTEx	Brain - Substantia nigra	SRR603397
GTEx	Brain - Substantia nigra	SRR604074
GTEx	Brain - Substantia nigra	SRR661925
GTEx	Brain - Substantia nigra	SRR662138
GTEx	Brain - Substantia nigra	SRR663693
GTEx	Brain - Substantia nigra	SRR807591
GTEx	Brain - Substantia nigra	SRR817797
GTEx	Brain - Substantia nigra	SRR818469
GTEx	Breast - Mammary Tissue	SRR1071905
GTEx	Breast - Mammary Tissue	SRR1090046
GTEx	Breast - Mammary Tissue	SRR1323829
GTEx	Breast - Mammary Tissue	SRR1334587
GTEx	Breast - Mammary Tissue	SRR1335917
GTEx	Breast - Mammary Tissue	SRR1343818
GTEx	Breast - Mammary Tissue	SRR1380460
GTEx	Breast - Mammary Tissue	SRR1406621
GTEx	Breast - Mammary Tissue	SRR1408574
GTEx	Breast - Mammary Tissue	SRR1415257
GTEx	Breast - Mammary Tissue	SRR1415420
GTEx	Breast - Mammary Tissue	SRR1429181
GTEx	Breast - Mammary Tissue	SRR1455807
GTEx	Breast - Mammary Tissue	SRR1475408
GTEx	Breast - Mammary Tissue	SRR662811
GTEx	Cells - EBV-transformed lymphocytes	SRR1101175
GTEx	Cells - EBV-transformed lymphocytes	SRR1331130
GTEx	Cells - EBV-transformed lymphocytes	SRR1331422
GTEx	Cells - EBV-transformed lymphocytes	SRR1352021
GTEx	Cells - EBV-transformed lymphocytes	SRR1356397
GTEx	Cells - EBV-transformed lymphocytes	SRR1373981
GTEx	Cells - EBV-transformed lymphocytes	SRR1402391
GTEx	Cells - EBV-transformed lymphocytes	SRR1406200
GTEx	Cells - EBV-transformed lymphocytes	SRR1447938
GTEx	Cells - EBV-transformed lymphocytes	SRR1459300
GTEx	Cells - EBV-transformed lymphocytes	SRR1469169
GTEx	Cells - EBV-transformed lymphocytes	SRR812562
GTEx	Cells - EBV-transformed lymphocytes	SRR815067
GTEx	Cells - EBV-transformed lymphocytes	SRR819744
GTEx	Cells - EBV-transformed lymphocytes	SRR820709
GTEx	Cells - Transformed fibroblasts	SRR1072676
GTEx	Cells - Transformed fibroblasts	SRR1078020
GTEx	Cells - Transformed fibroblasts	SRR1091942
GTEx	Cells - Transformed fibroblasts	SRR1102606
GTEx	Cells - Transformed fibroblasts	SRR1351432
GTEx	Cells - Transformed fibroblasts	SRR1357256
GTEx	Cells - Transformed fibroblasts	SRR1363831
GTEx	Cells - Transformed fibroblasts	SRR1365401
GTEx	Cells - Transformed fibroblasts	SRR1366747
GTEx	Cells - Transformed fibroblasts	SRR1391832
GTEx	Cells - Transformed fibroblasts	SRR1476547
GTEx	Cells - Transformed fibroblasts	SRR1486949
GTEx	Cells - Transformed fibroblasts	SRR1487019
GTEx	Cells - Transformed fibroblasts	SRR1490178
GTEx	Cells - Transformed fibroblasts	SRR816149
GTEx	Cervix - Ectocervix	SRR1075223
GTEx	Cervix - Ectocervix	SRR1088832
GTEx	Cervix - Ectocervix	SRR1089562
GTEx	Cervix - Ectocervix	SRR1096876
GTEx	Cervix - Ectocervix	SRR1097035
GTEx	Cervix - Ectocervix	SRR1097574
GTEx	Cervix - Endocervix	SRR1077239
GTEx	Cervix - Endocervix	SRR1089833
GTEx	Cervix - Endocervix	SRR1096057
GTEx	Cervix - Endocervix	SRR1098612
GTEx	Cervix - Endocervix	SRR1343393
GTEx	Colon - Sigmoid	SRR1317110
GTEx	Colon - Sigmoid	SRR1321377
GTEx	Colon - Sigmoid	SRR1322070
GTEx	Colon - Sigmoid	SRR1327570
GTEx	Colon - Sigmoid	SRR1334055
GTEx	Colon - Sigmoid	SRR1353577
GTEx	Colon - Sigmoid	SRR1362514
GTEx	Colon - Sigmoid	SRR1369008
GTEx	Colon - Sigmoid	SRR1400008
GTEx	Colon - Sigmoid	SRR1432783
GTEx	Colon - Sigmoid	SRR1444701
GTEx	Colon - Sigmoid	SRR1446716
GTEx	Colon - Sigmoid	SRR1457336
GTEx	Colon - Sigmoid	SRR1473915
GTEx	Colon - Sigmoid	SRR1476652
GTEx	Colon - Transverse	SRR1081332
GTEx	Colon - Transverse	SRR1081813
GTEx	Colon - Transverse	SRR1082238
GTEx	Colon - Transverse	SRR1085259
GTEx	Colon - Transverse	SRR1102176
GTEx	Colon - Transverse	SRR1341209
GTEx	Colon - Transverse	SRR1343698
GTEx	Colon - Transverse	SRR1353118
GTEx	Colon - Transverse	SRR1356997
GTEx	Colon - Transverse	SRR1367410
GTEx	Colon - Transverse	SRR1388437
GTEx	Colon - Transverse	SRR1389366
GTEx	Colon - Transverse	SRR1458574
GTEx	Colon - Transverse	SRR1477339
GTEx	Colon - Transverse	SRR1487403
GTEx	Esophagus - Gastroesophageal Junction	SRR1087942
GTEx	Esophagus - Gastroesophageal Junction	SRR1091767
GTEx	Esophagus - Gastroesophageal Junction	SRR1103143
GTEx	Esophagus - Gastroesophageal Junction	SRR1318331
GTEx	Esophagus - Gastroesophageal Junction	SRR1333038
GTEx	Esophagus - Gastroesophageal Junction	SRR1347870
GTEx	Esophagus - Gastroesophageal Junction	SRR1357999
GTEx	Esophagus - Gastroesophageal Junction	SRR1367088
GTEx	Esophagus - Gastroesophageal Junction	SRR1375593
GTEx	Esophagus - Gastroesophageal Junction	SRR1376915
GTEx	Esophagus - Gastroesophageal Junction	SRR1394818
GTEx	Esophagus - Gastroesophageal Junction	SRR1398138
GTEx	Esophagus - Gastroesophageal Junction	SRR1420770
GTEx	Esophagus - Gastroesophageal Junction	SRR1431015
GTEx	Esophagus - Gastroesophageal Junction	SRR1443568
GTEx	Esophagus - Mucosa	SRR1069666
GTEx	Esophagus - Mucosa	SRR1070665
GTEx	Esophagus - Mucosa	SRR1072055
GTEx	Esophagus - Mucosa	SRR1072388
GTEx	Esophagus - Mucosa	SRR1075603
GTEx	Esophagus - Mucosa	SRR1077619
GTEx	Esophagus - Mucosa	SRR1078538
GTEx	Esophagus - Mucosa	SRR1101037
GTEx	Esophagus - Mucosa	SRR1329947
GTEx	Esophagus - Mucosa	SRR1384186
GTEx	Esophagus - Mucosa	SRR1407360
GTEx	Esophagus - Mucosa	SRR1446523
GTEx	Esophagus - Mucosa	SRR1446786
GTEx	Esophagus - Mucosa	SRR1470132
GTEx	Esophagus - Mucosa	SRR1474418
GTEx	Esophagus - Muscularis	SRR1075947
GTEx	Esophagus - Muscularis	SRR1079380
GTEx	Esophagus - Muscularis	SRR1097100
GTEx	Esophagus - Muscularis	SRR1102656
GTEx	Esophagus - Muscularis	SRR1308590
GTEx	Esophagus - Muscularis	SRR1331730
GTEx	Esophagus - Muscularis	SRR1338729
GTEx	Esophagus - Muscularis	SRR1358733
GTEx	Esophagus - Muscularis	SRR1375179
GTEx	Esophagus - Muscularis	SRR1397312
GTEx	Esophagus - Muscularis	SRR1408788
GTEx	Esophagus - Muscularis	SRR1455149
GTEx	Esophagus - Muscularis	SRR1466927
GTEx	Esophagus - Muscularis	SRR1472347
GTEx	Esophagus - Muscularis	SRR808299
GTEx	Fallopian Tube	SRR1071359
GTEx	Fallopian Tube	SRR1074140
GTEx	Fallopian Tube	SRR1076584
GTEx	Fallopian Tube	SRR1082520
GTEx	Fallopian Tube	SRR1083776
GTEx	Fallopian Tube	SRR1101693
GTEx	Fallopian Tube	SRR811938
GTEx	Heart - Atrial Appendage	SRR1086889
GTEx	Heart - Atrial Appendage	SRR1094192
GTEx	Heart - Atrial Appendage	SRR1308674
GTEx	Heart - Atrial Appendage	SRR1352234
GTEx	Heart - Atrial Appendage	SRR1366519
GTEx	Heart - Atrial Appendage	SRR1387091
GTEx	Heart - Atrial Appendage	SRR1402414
GTEx	Heart - Atrial Appendage	SRR1406662
GTEx	Heart - Atrial Appendage	SRR1457872
GTEx	Heart - Atrial Appendage	SRR1468682
GTEx	Heart - Atrial Appendage	SRR1477837
GTEx	Heart - Atrial Appendage	SRR1478434
GTEx	Heart - Atrial Appendage	SRR657695
GTEx	Heart - Atrial Appendage	SRR810619
GTEx	Heart - Atrial Appendage	SRR817563
GTEx	Heart - Left Ventricle	SRR1084965
GTEx	Heart - Left Ventricle	SRR1326687
GTEx	Heart - Left Ventricle	SRR1337238
GTEx	Heart - Left Ventricle	SRR1418946
GTEx	Heart - Left Ventricle	SRR1430420
GTEx	Heart - Left Ventricle	SRR1434093
GTEx	Heart - Left Ventricle	SRR1434975
GTEx	Heart - Left Ventricle	SRR1441725
GTEx	Heart - Left Ventricle	SRR1477015
GTEx	Heart - Left Ventricle	SRR598148
GTEx	Heart - Left Ventricle	SRR603918
GTEx	Heart - Left Ventricle	SRR657492
GTEx	Heart - Left Ventricle	SRR663705
GTEx	Heart - Left Ventricle	SRR807901
GTEx	Heart - Left Ventricle	SRR815661
GTEx	Kidney - Cortex	SRR1328447
GTEx	Kidney - Cortex	SRR1329154
GTEx	Kidney - Cortex	SRR1340662
GTEx	Kidney - Cortex	SRR1377578
GTEx	Kidney - Cortex	SRR1432650
GTEx	Kidney - Cortex	SRR1435730
GTEx	Kidney - Cortex	SRR1447631
GTEx	Kidney - Cortex	SRR1452888
GTEx	Kidney - Cortex	SRR1465871
GTEx	Kidney - Cortex	SRR1469746
GTEx	Kidney - Cortex	SRR1490658
GTEx	Kidney - Cortex	SRR1500261
GTEx	Kidney - Cortex	SRR809943
GTEx	Kidney - Cortex	SRR810007
GTEx	Kidney - Cortex	SRR821356
GTEx	Liver	SRR1070689
GTEx	Liver	SRR1071668
GTEx	Liver	SRR1073435
GTEx	Liver	SRR1102152
GTEx	Liver	SRR1321877
GTEx	Liver	SRR1339573
GTEx	Liver	SRR1340325
GTEx	Liver	SRR1414637
GTEx	Liver	SRR1455653
GTEx	Liver	SRR1456051
GTEx	Liver	SRR1468314
GTEx	Liver	SRR1473674
GTEx	Liver	SRR1479489
GTEx	Liver	SRR1490546
GTEx	Liver	SRR815140
GTEx	Lung	SRR1081283
GTEx	Lung	SRR1332544
GTEx	Lung	SRR1349166
GTEx	Lung	SRR1352683
GTEx	Lung	SRR1385300
GTEx	Lung	SRR1406176
GTEx	Lung	SRR1454415
GTEx	Lung	SRR1480697
GTEx	Lung	SRR602492
GTEx	Lung	SRR612239
GTEx	Lung	SRR615129
GTEx	Lung	SRR657801
GTEx	Lung	SRR665429
GTEx	Lung	SRR809807
GTEx	Lung	SRR821525
GTEx	Minor Salivary Gland	SRR1080790
GTEx	Minor Salivary Gland	SRR1318089
GTEx	Minor Salivary Gland	SRR1321897
GTEx	Minor Salivary Gland	SRR1328715
GTEx	Minor Salivary Gland	SRR1330723
GTEx	Minor Salivary Gland	SRR1331771
GTEx	Minor Salivary Gland	SRR1339987
GTEx	Minor Salivary Gland	SRR1386927
GTEx	Minor Salivary Gland	SRR1400931
GTEx	Minor Salivary Gland	SRR1404339
GTEx	Minor Salivary Gland	SRR1413307
GTEx	Minor Salivary Gland	SRR1416141
GTEx	Minor Salivary Gland	SRR1460337
GTEx	Minor Salivary Gland	SRR1469062
GTEx	Minor Salivary Gland	SRR1486322
GTEx	Muscle - Skeletal	SRR1098474
GTEx	Muscle - Skeletal	SRR1344382
GTEx	Muscle - Skeletal	SRR1354955
GTEx	Muscle - Skeletal	SRR1370780
GTEx	Muscle - Skeletal	SRR1377862
GTEx	Muscle - Skeletal	SRR1388873
GTEx	Muscle - Skeletal	SRR1402328
GTEx	Muscle - Skeletal	SRR1430729
GTEx	Muscle - Skeletal	SRR1433290
GTEx	Muscle - Skeletal	SRR1444002
GTEx	Muscle - Skeletal	SRR1456027
GTEx	Muscle - Skeletal	SRR1468162
GTEx	Muscle - Skeletal	SRR615635
GTEx	Muscle - Skeletal	SRR659590
GTEx	Muscle - Skeletal	SRR663284
GTEx	Nerve - Tibial	SRR1082059
GTEx	Nerve - Tibial	SRR1360607
GTEx	Nerve - Tibial	SRR1376356
GTEx	Nerve - Tibial	SRR1418243
GTEx	Nerve - Tibial	SRR1453639
GTEx	Nerve - Tibial	SRR1469880
GTEx	Nerve - Tibial	SRR1475718
GTEx	Nerve - Tibial	SRR1476825
GTEx	Nerve - Tibial	SRR1476844
GTEx	Nerve - Tibial	SRR1500360
GTEx	Nerve - Tibial	SRR613030
GTEx	Nerve - Tibial	SRR657552
GTEx	Nerve - Tibial	SRR660306
GTEx	Nerve - Tibial	SRR808086
GTEx	Nerve - Tibial	SRR814052
GTEx	Ovary	SRR1075360
GTEx	Ovary	SRR1078735
GTEx	Ovary	SRR1086212
GTEx	Ovary	SRR1096458
GTEx	Ovary	SRR1312446
GTEx	Ovary	SRR1351641
GTEx	Ovary	SRR1360850
GTEx	Ovary	SRR1362731
GTEx	Ovary	SRR1380869
GTEx	Ovary	SRR1390349
GTEx	Ovary	SRR1447037
GTEx	Ovary	SRR1453235
GTEx	Ovary	SRR1454460
GTEx	Ovary	SRR1471456
GTEx	Ovary	SRR1478457
GTEx	Pancreas	SRR1079754
GTEx	Pancreas	SRR1085187
GTEx	Pancreas	SRR1093577
GTEx	Pancreas	SRR1097777
GTEx	Pancreas	SRR1327872
GTEx	Pancreas	SRR1338513
GTEx	Pancreas	SRR1353461
GTEx	Pancreas	SRR1359694
GTEx	Pancreas	SRR1388064
GTEx	Pancreas	SRR1394275
GTEx	Pancreas	SRR1404507
GTEx	Pancreas	SRR1453893
GTEx	Pancreas	SRR811029
GTEx	Pancreas	SRR812598
GTEx	Pancreas	SRR816541
GTEx	Pituitary	SRR1076393
GTEx	Pituitary	SRR1311599
GTEx	Pituitary	SRR1324141
GTEx	Pituitary	SRR1336029
GTEx	Pituitary	SRR1378068
GTEx	Pituitary	SRR1430991
GTEx	Pituitary	SRR1442332
GTEx	Pituitary	SRR1444179
GTEx	Pituitary	SRR1455722
GTEx	Pituitary	SRR1465172
GTEx	Pituitary	SRR1471633
GTEx	Pituitary	SRR1477499
GTEx	Pituitary	SRR807949
GTEx	Pituitary	SRR808375
GTEx	Pituitary	SRR816609
GTEx	Prostate	SRR1076120
GTEx	Prostate	SRR1078164
GTEx	Prostate	SRR1080696
GTEx	Prostate	SRR1086441
GTEx	Prostate	SRR1332360
GTEx	Prostate	SRR1348531
GTEx	Prostate	SRR1349809
GTEx	Prostate	SRR1390094
GTEx	Prostate	SRR1414332
GTEx	Prostate	SRR1421159
GTEx	Prostate	SRR1432014
GTEx	Prostate	SRR1433329
GTEx	Prostate	SRR1453005
GTEx	Prostate	SRR1471178
GTEx	Prostate	SRR815542
GTEx	Skin - Not Sun Exposed (Suprapubic)	SRR1087801
GTEx	Skin - Not Sun Exposed (Suprapubic)	SRR1311916
GTEx	Skin - Not Sun Exposed (Suprapubic)	SRR1312244
GTEx	Skin - Not Sun Exposed (Suprapubic)	SRR1316747
GTEx	Skin - Not Sun Exposed (Suprapubic)	SRR1318644
GTEx	Skin - Not Sun Exposed (Suprapubic)	SRR1329971
GTEx	Skin - Not Sun Exposed (Suprapubic)	SRR1330878
GTEx	Skin - Not Sun Exposed (Suprapubic)	SRR1361612
GTEx	Skin - Not Sun Exposed (Suprapubic)	SRR1373718
GTEx	Skin - Not Sun Exposed (Suprapubic)	SRR1377735
GTEx	Skin - Not Sun Exposed (Suprapubic)	SRR1452203
GTEx	Skin - Not Sun Exposed (Suprapubic)	SRR1475697
GTEx	Skin - Not Sun Exposed (Suprapubic)	SRR1477405
GTEx	Skin - Not Sun Exposed (Suprapubic)	SRR1479216
GTEx	Skin - Not Sun Exposed (Suprapubic)	SRR811559
GTEx	Skin - Sun Exposed (Lower leg)	SRR1092232
GTEx	Skin - Sun Exposed (Lower leg)	SRR1315124
GTEx	Skin - Sun Exposed (Lower leg)	SRR1349080
GTEx	Skin - Sun Exposed (Lower leg)	SRR1356164
GTEx	Skin - Sun Exposed (Lower leg)	SRR1362159
GTEx	Skin - Sun Exposed (Lower leg)	SRR1407969
GTEx	Skin - Sun Exposed (Lower leg)	SRR1431969
GTEx	Skin - Sun Exposed (Lower leg)	SRR1459256
GTEx	Skin - Sun Exposed (Lower leg)	SRR1459280
GTEx	Skin - Sun Exposed (Lower leg)	SRR1485912
GTEx	Skin - Sun Exposed (Lower leg)	SRR1500822
GTEx	Skin - Sun Exposed (Lower leg)	SRR612959
GTEx	Skin - Sun Exposed (Lower leg)	SRR615443
GTEx	Skin - Sun Exposed (Lower leg)	SRR655194
GTEx	Skin - Sun Exposed (Lower leg)	SRR816653
GTEx	Small Intestine - Terminal Ileum	SRR1071181
GTEx	Small Intestine - Terminal Ileum	SRR1084154
GTEx	Small Intestine - Terminal Ileum	SRR1326845
GTEx	Small Intestine - Terminal Ileum	SRR1339086
GTEx	Small Intestine - Terminal Ileum	SRR1359027
GTEx	Small Intestine - Terminal Ileum	SRR1365767
GTEx	Small Intestine - Terminal Ileum	SRR1398430
GTEx	Small Intestine - Terminal Ileum	SRR1413119
GTEx	Small Intestine - Terminal Ileum	SRR1416538
GTEx	Small Intestine - Terminal Ileum	SRR1416819
GTEx	Small Intestine - Terminal Ileum	SRR1435460
GTEx	Small Intestine - Terminal Ileum	SRR1455346
GTEx	Small Intestine - Terminal Ileum	SRR1465782
GTEx	Small Intestine - Terminal Ileum	SRR1480287
GTEx	Small Intestine - Terminal Ileum	SRR1486117
GTEx	Spleen	SRR1079046
GTEx	Spleen	SRR1085039
GTEx	Spleen	SRR1092257
GTEx	Spleen	SRR1097417
GTEx	Spleen	SRR1102296
GTEx	Spleen	SRR1319690
GTEx	Spleen	SRR1343031
GTEx	Spleen	SRR1344060
GTEx	Spleen	SRR1378045
GTEx	Spleen	SRR1391553
GTEx	Spleen	SRR1405099
GTEx	Spleen	SRR1415956
GTEx	Spleen	SRR1436740
GTEx	Spleen	SRR1477363
GTEx	Spleen	SRR1488111
GTEx	Stomach	SRR1072199
GTEx	Stomach	SRR1072700
GTEx	Stomach	SRR1083262
GTEx	Stomach	SRR1083360
GTEx	Stomach	SRR1083408
GTEx	Stomach	SRR1088068
GTEx	Stomach	SRR1096247
GTEx	Stomach	SRR1322512
GTEx	Stomach	SRR1328360
GTEx	Stomach	SRR1345178
GTEx	Stomach	SRR1381306
GTEx	Stomach	SRR1410242
GTEx	Stomach	SRR1417749
GTEx	Stomach	SRR1459889
GTEx	Stomach	SRR1473385
GTEx	Testis	SRR1075607
GTEx	Testis	SRR1081688
GTEx	Testis	SRR1082307
GTEx	Testis	SRR1120847
GTEx	Testis	SRR1311329
GTEx	Testis	SRR1315821
GTEx	Testis	SRR1351033
GTEx	Testis	SRR1360218
GTEx	Testis	SRR1398775
GTEx	Testis	SRR1399009
GTEx	Testis	SRR1417248
GTEx	Testis	SRR1447437
GTEx	Testis	SRR1460279
GTEx	Testis	SRR1471029
GTEx	Testis	SRR810531
GTEx	Thyroid	SRR1099520
GTEx	Thyroid	SRR1314071
GTEx	Thyroid	SRR1329464
GTEx	Thyroid	SRR1333550
GTEx	Thyroid	SRR1366772
GTEx	Thyroid	SRR1388913
GTEx	Thyroid	SRR1419593
GTEx	Thyroid	SRR1421223
GTEx	Thyroid	SRR1472598
GTEx	Thyroid	SRR1479549
GTEx	Thyroid	SRR1486044
GTEx	Thyroid	SRR615491
GTEx	Thyroid	SRR808658
GTEx	Thyroid	SRR809043
GTEx	Thyroid	SRR810343
GTEx	Uterus	SRR1075850
GTEx	Uterus	SRR1078114
GTEx	Uterus	SRR1078212
GTEx	Uterus	SRR1079213
GTEx	Uterus	SRR1095261
GTEx	Uterus	SRR1321720
GTEx	Uterus	SRR1323234
GTEx	Uterus	SRR1343943
GTEx	Uterus	SRR1394428
GTEx	Uterus	SRR1474208
GTEx	Uterus	SRR1479826
GTEx	Uterus	SRR1485848
GTEx	Uterus	SRR1486215
GTEx	Uterus	SRR1499584
GTEx	Uterus	SRR820026
GTEx	Vagina	SRR1070286
GTEx	Vagina	SRR1073095
GTEx	Vagina	SRR1083171
GTEx	Vagina	SRR1089761
GTEx	Vagina	SRR1093410
GTEx	Vagina	SRR1101907
GTEx	Vagina	SRR1322115
GTEx	Vagina	SRR1358238
GTEx	Vagina	SRR1370597
GTEx	Vagina	SRR1401860
GTEx	Vagina	SRR1420912
GTEx	Vagina	SRR1459101
GTEx	Vagina	SRR1476807
GTEx	Vagina	SRR1481375
GTEx	Vagina	SRR1487638
GTEx	Whole Blood	SRR1072871
GTEx	Whole Blood	SRR1084577
GTEx	Whole Blood	SRR1087654
GTEx	Whole Blood	SRR1088168
GTEx	Whole Blood	SRR1312598
GTEx	Whole Blood	SRR1319461
GTEx	Whole Blood	SRR1357781
GTEx	Whole Blood	SRR1386967
GTEx	Whole Blood	SRR1435833
GTEx	Whole Blood	SRR1453456
GTEx	Whole Blood	SRR602034
GTEx	Whole Blood	SRR612190
GTEx	Whole Blood	SRR656071
GTEx	Whole Blood	SRR808728
GTEx	Whole Blood	SRR811049
HDBR	Brain - Fetal Cerebellum	ERR1473088
HDBR	Brain - Fetal Cerebellum	ERR1473091
HDBR	Brain - Fetal Cerebellum	ERR1473095
HDBR	Brain - Fetal Cerebellum	ERR1473097
HDBR	Brain - Fetal Cerebellum	ERR1473099
HDBR	Brain - Fetal Cerebellum	ERR1473100
HDBR	Brain - Fetal Cerebellum	ERR1473102
HDBR	Brain - Fetal Cerebellum	ERR1473107
HDBR	Brain - Fetal Cerebellum	ERR1473109
HDBR	Brain - Fetal Cerebellum	ERR1473110
HDBR	Brain - Fetal Cerebellum	ERR1473111
HDBR	Brain - Fetal Cerebellum	ERR1473115
HDBR	Brain - Fetal Cerebellum	ERR1473116
HDBR	Brain - Fetal Cerebellum	ERR1473117
HDBR	Brain - Fetal Cerebellum	ERR1473120
HDBR	Brain - Fetal Cortex	ERR1473155
HDBR	Brain - Fetal Cortex	ERR1473157
HDBR	Brain - Fetal Cortex	ERR1473162
HDBR	Brain - Fetal Cortex	ERR1473169
HDBR	Brain - Fetal Cortex	ERR1473176
HDBR	Brain - Fetal Cortex	ERR1473177
HDBR	Brain - Fetal Cortex	ERR1473178
HDBR	Brain - Fetal Cortex	ERR1473179
HDBR	Brain - Fetal Cortex	ERR1473180
HDBR	Brain - Fetal Cortex	ERR1473185
HDBR	Brain - Fetal Cortex	ERR1473188
HDBR	Brain - Fetal Cortex	ERR1473190
HDBR	Brain - Fetal Cortex	ERR1473191
HDBR	Brain - Fetal Cortex	ERR1473193
HDBR	Brain - Fetal Cortex	ERR1473195

### Sheet: S4 - nonCAT consistent splicing
Table S4: Junctions/retained introns with consistent splicing
See table_s4.tsv in tables_s4_s5_events.zip for data
Column	Description
tissue	Name of non-CAT
gene_name	HGNC gene symbol
lsv_id	Local splicing variation ID identifying splicing event in MAJIQ. In the format "gene:{gene_id}:{c,s,t}:{start}-{end}", where {c,s,t} indicate constitutive junction vs single-source LSV vs single-target LSV, and start,end give genomic coordinates (relative to gene_id) of constitutive junction or source/target exon
junction_id	Junction/retained intron ID in the format "{chrom}:{i,j}:{start}-{end}", where chrom, start, end give genomic coordinates and "i" vs "j" indicates intron vs junction
num_quant	Number of samples in which this splicing event was quantified
psi_min	Adjusted minimum (15th percentile) Percent Spliced In (PSI) over tissue samples for the specified junction/retained intron as part of the splicing event, where unquantified samples are treated as PSI=0%.
pct_quant	Percentage of samples in which this splicing event was quantified
event_type	If this row is an "intron" or a "junction"
TPM_median	Median TPM (sum of transcript TPMs from Salmon) over samples for the tissue

### Sheet: S5 - CAT nonrepresented
Table S5: Inadequately-represented junctions/retained introns
See table_s5.tsv in tables_s4_s5_events.zip for data
Column	Description
tissue	Name of CAT
gene_name	HGNC gene symbol
lsv_id	Local splicing variation ID identifying splicing event in MAJIQ. In the format "gene:{gene_id}:{c,s,t}:{start}-{end}", where {c,s,t} indicate constitutive junction vs single-source LSV vs single-target LSV, and start,end give genomic coordinates (relative to gene_id) of constitutive junction or source/target exon
junction_id	Junction/retained intron ID in the format "{chrom}:{i,j}:{start}-{end}", where chrom, start, end give genomic coordinates and "i" vs "j" indicates intron vs junction
num_quant	Number of samples in which this splicing event was quantified
psi_max	Adjusted maximum (85th percentile) Percent Spliced In (PSI) over tissue samples for the specified junction/retained intron as part of the splicing event, where unquantified samples are treated as PSI=0%.
pct_quant	Percentage of samples in which this splicing event was quantified
event_type	If this row is an "intron" or a "junction"
TPM_median	Median TPM (sum of transcript TPMs from Salmon) over samples for the tissue
